# Loss of microbial diversity and pathogen domination of the gut microbiota in critically ill patients

**DOI:** 10.1101/582494

**Authors:** Anuradha Ravi, Fenella D Halstead, Amy Bamford, Anna Casey, Nicholas M. Thomson, Willem van Schaik, Catherine Snelson, Robert Goulden, Ebenezer Foster-Nyarko, George M. Savva, Tony Whitehouse, Mark J. Pallen, Beryl A. Oppenheim

**Affiliations:** Quadram Institute Bioscience and University of East Anglia, Norwich, NR4 7UA, United Kingdom; NIHR Surgical Reconstruction and Microbiology Research Centre, Queen Elizabeth Hospital, Birmingham, B15 2GW, United Kingdom; Queen Elizabeth Hospital, University Hospitals Birmingham NHS Foundation Trust, Birmingham, B15 2GW, United Kingdom; Institute of Microbiology and Infection, University of Birmingham, Edgbaston, Birmingham B15 2TT, United Kingdom; McGill University, Montréal, QC H3G 2M1, Canada

**Author notes:** These authors contributed equally (Tony Whitehouse, Mark J. Pallen, Beryl A. Oppenheim).

**Keywords:** Intensive care unit, microbiome, gut microbiota, pathogens, shotgun metagenomics, antimicrobial resistance, critical illness, meropenem

## Abstract

**Background:** For long-stay patients on the adult intensive care unit, the gut microbiota plays a key role in determining the balance between health and disease. However, it remains unclear which ICU patients might benefit from interventions targeting the gut microbiota or the pathogens therein.

**Methods:** We undertook a prospective observational study of twenty-four ICU patients, in which serial faecal samples were subjected to shotgun metagenomic sequencing, phylogenetic profiling and microbial genome analyses.

**Results:** Two-thirds of patients experienced a marked drop in gut microbial diversity (to an inverse Simpson’s index of <4) at some stage during their stay in ICU, often accompanied by absence or loss of beneficial commensal bacteria. Intravenous administration of the broad-spectrum antimicrobial agent meropenem was significantly associated with loss of gut microbial diversity, but administration of other antibiotics, including piperacillin-tazobactam, failed to trigger statistically detectable changes in microbial diversity. In three quarters of ICU patients, we documented episodes of gut domination by pathogenic strains, with evidence of cryptic nosocomial transmission of *Enterococcus faecium*. In some patients we also saw domination of the gut microbiota by commensal organisms, such as *Methanobrevibacter smithii*.

**Conclusions:** Our results support a role for metagenomic surveillance of the gut microbiota and pave the way for patient-specific interventions that maintain or restore gut microbial diversity in the ICU.
