## Additional File 4 for "Loss of microbial diversity and pathogen domination of the gut microbiota in critically ill patients"

### Sheet: Supplementary_table_4_diversity
ID	Patient	Days_categorise	SOFA_score	Antibiotics	Ab_usage	Ab_type	Antibiotic_names	Mode_of_ab_admission	Bristol_index	day_in_ICU	simpson_rare_nozeros	shannon_rare_nozeros	invsimpson_rare_nozeros	richness
13-6929752	Patient 45	day21-24	0	No_Ab	No_Ab	No_Ab			5	24	0.827992	2.18169	5.8137	42
13-6929895	Patient 53	day3-6	1	Single_Ab	Antifungal	Af	Anidulafungin	IV	7	4	0.115903	0.284784	1.1311	13
13-6929918	Patient 53	day27-30	1	No_Ab	No_Ab	No_Ab			6	30	0.680395	1.72322	3.12886	21
13-6929922	Patient 53	day27-30	1	No_Ab	No_Ab	No_Ab			NA	30	0.75938	1.92424	4.15592	23
13-6929581	Patient 24	day6-9	1	Combination+meropenem	Meropenem	Ab&Af	Ambisome; meropenem; vancomycin	IV	7	9	0.764576	1.91998	4.24766	20
13-6929909	Patient 52	day15-18	1	Combination	Ab	Ab&Af	Anidulafungin; Amoxicillin	IV	7	18	0.791845	2.20301	4.80411	37
13-6929587	Patient 24	day6-9	1	Combination+meropenem	Meropenem	Ab&Af	Ambisome; meropenem; vancomycin	IV	1	8	0.810799	2.14633	5.28538	37
13-6929924	Patient 53	day36-39	1	No_Ab	No_Ab	No_Ab			6	34	0.831701	2.23316	5.94179	25
13-6929598	Patient 29	day12-15	1	Meropenem	Meropenem	Ab	Meropenem	IV	7	15	0.837339	2.13114	6.14777	24
13-6929592	Patient 29	day12-15	1	Meropenem	Meropenem	Ab	Meropenem	IV	6	13	0.847046	2.17764	6.53792	30
13-6929928	Patient 57	day9-12	1	No_Ab	No_Ab	No_Ab			7	12	0.850276	2.51017	6.67896	65
13-6929584	Patient 24	day9-12	1	Combination+meropenem	Meropenem	Ab&Af	Ambisome; meropenem; vancomycin	IV	5	10	0.854997	2.29772	6.89641	28
13-6929544	Patient 2	day12-15	1	No_Ab	No_Ab	No_Ab			4	15	0.868014	2.43656	7.57655	51
13-6929964	Patient 55	day48-51	1	No_Ab	No_Ab	No_Ab			4	50	0.883947	2.67345	8.61674	70
13-6929965	Patient 55	day51-54	1	No_Ab	No_Ab	No_Ab			5	53	0.886129	2.64595	8.78185	75
13-6929603	Patient 29	day15-18	1	No_Ab	No_Ab	No_Ab			6	18	0.908718	2.77346	10.9551	46
13-6929590	Patient 29	day9-12	1	Meropenem	Meropenem	Ab	Meropenem	IV	4	12	0.934223	3.07945	15.203	58
13-6929907	Patient 52	day15-18	2	Combination	Ab	Ab&Af	Anidulafungin; Amoxicillin	IV	7	17	0.511052	1.37886	2.04521	40
13-6929632	Patient 35	day12-15	2	Combination	Ab	Ab&Av	Co-Trimoxazole; Valganciclovir; Tazobactam	Oral; Oral, IV	5	13	0.642892	1.13637	2.80027	7
13-6929963	Patient 55	day45-48	2	No_Ab	No_Ab	No_Ab			4	48	0.786762	2.0673	4.6896	58
13-6929948	Patient 59	day12-15	2	Single_Ab	Ab	Ab	Ciprofloxacin	Oral	6	15	0.802987	1.90679	5.07582	26
13-6929930	Patient 57	day12-15	2	No_Ab	No_Ab	No_Ab			6	14	0.822593	2.49603	5.63677	64
13-6929823	Patient 46	day30-33	2	No_Ab	No_Ab	No_Ab			2	33	0.831862	2.18296	5.94748	41
13-6929749	Patient 45	day12-15	2	No_Ab	No_Ab	No_Ab			4	14	0.839658	2.26808	6.23669	52
13-6929745	Patient 45	day15-18	2	No_Ab	No_Ab	No_Ab			5	17	0.845416	2.24663	6.46898	46
13-6929828	Patient 46	day24-27	2	Combination	Ab	Ab	Ciprofloxacin; Tobramycin	Oral; IV	3	25	0.861137	2.4413	7.20134	39
13-6929843	Patient 46	day33-36	2	No_Ab	No_Ab	No_Ab			6	34	0.879606	2.43261	8.30608	35
13-6929803	Patient 46	day24-27	2	No_Ab	No_Ab	No_Ab			3	27	0.896571	2.59139	9.66844	37
13-6929824	Patient 46	day30-33	2	No_Ab	No_Ab	No_Ab			6	31	0.897498	3.03574	9.75593	75
13-6929858	Patient 46	day33-36	2	No_Ab	No_Ab	No_Ab			6	35	0.903737	2.55757	10.3882	35
13-6929834	Patient 47	day12-15	2	No_Ab	No_Ab	No_Ab			4	15	0.905676	2.97489	10.6018	93
13-6929817	Patient 47	day12-15	2	No_Ab	No_Ab	No_Ab			4	14	0.913553	3.04545	11.5678	58
13-6929887	Patient 53	day9-12	3	Combination	Ab	Ab&Af	Erythromycin; Anidulafungin	IV	6	10	0.00231308	0.00973957	1.00232	4
13-6929881	Patient 53	day6-9	3	Combination+meropenem	Meropenem	Ab&Af	Anidulafungin; Meropenem; Vancomycin;	IV; Oral	7	7	0.00277186	0.0116808	1.00278	7
13-6929889	Patient 53	day9-12	3	Single_Ab	Antifungal	Af	Anidulafungin	IV	6	11	0.0040031	0.0164374	1.00402	6
13-6929884	Patient 53	day3-6	3	Combination+meropenem	Meropenem	Ab&Af	Anidulafungin; Meropenem; Vancomycin;	IV; Oral	7	5	0.00893131	0.0311845	1.00901	5
13-6929894	Patient 53	day9-12	3	Single_Ab	Antifungal	Af	Anidulafungin	IV	NA	12	0.00949201	0.031941	1.00958	4
13-6929908	Patient 53	day15-18	3	No_Ab	No_Ab	No_Ab			6	18	0.0165632	0.0512657	1.01684	4
13-6929892	Patient 53	day12-15	3	Single_Ab	Antifungal	Af	Anidulafungin	IV	7	13	0.0207997	0.0619418	1.02124	4
13-6929625	Patient 35	day9-12	3	Combination	Ab	Ab&Av	Co-Trimoxazole; Valganciclovir; Tazobactam	Oral; Oral, IV	7	11	0.0289516	0.076589	1.02981	2
13-6929897	Patient 53	day12-15	3	Single_Ab	Antifungal	Af	Anidulafungin	IV	6	14	0.0348284	0.0954317	1.03609	5
13-6929900	Patient 53	day15-18	3	Single_Ab	Antifungal	Af	Anidulafungin	IV	5	16	0.176436	0.435416	1.21424	9
13-6929666	Patient 41	day33-36	3	Meropenem	Meropenem	Ab	Meropenem		4	34	0.332022	0.926594	1.49706	34
13-6929910	Patient 53	day18-21	3	No_Ab	No_Ab	No_Ab			6	20	0.478904	0.854471	1.91903	8
13-6929913	Patient 53	day18-21	3	No_Ab	No_Ab	No_Ab			5	21	0.538981	1.11856	2.16911	15
13-6929738	Patient 38	day57-60	3	No_Ab	No_Ab	No_Ab			6	60	0.686918	1.5534	3.19405	20
13-6929958	Patient 55	day39-42	3	No_Ab	No_Ab	No_Ab			4	42	0.72339	2.02935	3.6152	80
13-6929906	Patient 53	day15-18	3	Single_Ab	Antifungal	Af	Anidulafungin	IV	6	17	0.740256	1.50903	3.84994	14
13-6929748	Patient 38	day54-57	3	Anidulafungin	Antifungal	Af	Anidulafungin	IV	6	54	0.777502	1.80422	4.49443	21
13-6929947	Patient 59	day15-18	3	Single_Ab	Ab	Ab	Ciprofloxacin	Oral	6	16	0.791702	1.86515	4.80081	22
13-6929744	Patient 38	day54-57	3	Combination+meropenem	Meropenem	Ab&Af	Anidulafungin; Meropenem	IV	6	51	0.802168	1.84447	5.05479	20
13-6929921	Patient 53	day30-33	3	No_Ab	No_Ab	No_Ab			5	33	0.805238	2.09439	5.13446	25
13-6929959	Patient 55	day42-45	3	No_Ab	No_Ab	No_Ab			4	43	0.806412	2.23628	5.16561	72
13-6929946	Patient 59	day12-15	3	Single_Ab	Ab	Ab	Ciprofloxacin	Oral	5	14	0.814219	1.9834	5.38267	20
13-6929962	Patient 55	day45-48	3	No_Ab	No_Ab	No_Ab			5	47	0.821858	2.27999	5.61349	67
13-6929740	Patient 45	day9-12	3	No_Ab	No_Ab	No_Ab			6	12	0.831694	2.26765	5.94154	51
13-6929606	Patient 25	day21-24	3	No_Ab	No_Ab	No_Ab			5	24	0.837767	2.20566	6.16399	32
13-6929739	Patient 45	day12-15	3	No_Ab	No_Ab	No_Ab			3	13	0.842583	2.2982	6.35256	53
13-6929540	Patient 2	day12-15	3	No_Ab	No_Ab	No_Ab			4	14	0.84481	2.24983	6.44371	36
13-6929604	Patient 25	day18-21	3	No_Ab	No_Ab	No_Ab			7	21	0.867502	2.35194	7.54729	27
13-6929775	Patient 46	day18-21	3	Combination	Ab	Ab	Ceftazidime; Tobramycin	IV	3	21	0.899316	2.67365	9.93204	45
13-6929588	Patient 29	day6-9	3	Meropenem	Meropenem	Ab	Meropenem	IV	4	7	0.899348	2.67098	9.93519	44
13-6929833	Patient 47	day6-9	3	Tazobactam	Ab	Ab	Tazobactam	IV	4	8	0.925665	3.12522	13.4525	70
13-6929534	Patient 2	day9-12	3	No_Ab	No_Ab	No_Ab			5	10	0.930323	3.06195	14.3519	46
13-6929536	Patient 2	day12-15	3	No_Ab	No_Ab	No_Ab			5	12	0.943745	3.1638	17.7762	43
13-6929532	Patient 2	day9-12	3	No_Ab	No_Ab	No_Ab			6	9	0.950371	3.32308	20.1494	60
13-6929623	Patient 35	day9-12	4	Combination	Ab	Ab&Av	Co-Trimoxazole; Valganciclovir; Tazobactam	Oral; Oral, IV	6	10	0.10122	0.301307	1.11262	10
13-6929619	Patient 35	day6-9	4	Combination	Ab	Ab&Av	Co-Trimoxazole; Valganciclovir; Tazobactam	Oral; Oral, IV	7	9	0.250736	0.693287	1.33464	18
13-6929673	Patient 41	day36-39	4	Combination+meropenem	Meropenem	Ab	Meropenem; Vancomycin	IV	5	39	0.355413	0.993168	1.55138	35
13-6929658	Patient 41	day27-30	4	Meropenem	Meropenem	Ab	Meropenem		7	30	0.383898	1.12002	1.62311	50
13-6929660	Patient 41	day30-33	4	Meropenem	Meropenem	Ab	Meropenem		5	33	0.407635	1.14132	1.68815	45
13-6929667	Patient 41	day33-36	4	Meropenem	Meropenem	Ab	Meropenem		6	36	0.494848	1.34843	1.9796	43
13-6929557	Patient 8	day15-18	4	No_Ab	No_Ab	No_Ab			NA	16	0.546604	1.45546	2.20558	27
13-6929574	Patient 24	day1-3	4	Combination	Ab	Ab&Af	Fluconazole; Tazobactam	IV	7	2	0.585855	1.69282	2.41462	49
13-6929575	Patient 24	day1-3	4	Combination	Ab	Ab&Af	Fluconazole; Tazobactam	IV	7	3	0.616441	1.85642	2.60716	49
13-6929555	Patient 8	day12-15	4	No_Ab	No_Ab	No_Ab			5	13	0.618962	1.42875	2.62441	20
13-6929890	Patient 52	day9-12	4	Combination	Ab	Ab&Af	Tazobactam; Anidulafungin;	IV	5	11	0.714442	2.1198	3.50192	52
13-6929671	Patient 41	day36-39	4	Meropenem	Meropenem	Ab	Meropenem		NA	37	0.732908	1.88784	3.74403	51
13-6929923	Patient 54	day30-33	4	No_Ab	No_Ab	No_Ab		IV	5	32	0.738166	1.8493	3.81921	53
13-6929599	Patient 25	day15-18	4	No_Ab	No_Ab	No_Ab			7	18	0.740008	1.6554	3.84627	19
13-6929602	Patient 25	day18-21	4	No_Ab	No_Ab	No_Ab			7	20	0.745398	1.73135	3.9277	23
13-6929952	Patient 55	day36-39	4	Single_Ab	Ab	Ab	Co-Amoxiclav	Oral	4	35	0.745606	2.16722	3.93091	74
13-6929796	Patient 46	day21-24	4	Combination	Ab	Ab	Ciprofloxacin; Tobramycin	Oral; IV	4	24	0.747392	2.07021	3.9587	49
13-6929600	Patient 25	day18-21	4	No_Ab	No_Ab	No_Ab			7	19	0.758558	1.75457	4.14178	23
13-6929669	Patient 41	day33-36	4	Meropenem	Meropenem	Ab	Meropenem		6	35	0.762753	2.09131	4.21501	43
13-6929640	Patient 36	day12-15	4	No_Ab	No_Ab	No_Ab			7	15	0.767393	1.96765	4.29911	33
13-6929601	Patient 25	day21-24	4	No_Ab	No_Ab	No_Ab			7	19	0.768927	1.80964	4.32763	23
13-6929703	Patient 38	day51-54	4	Combination+meropenem	Meropenem	Ab&Af	Anidulafungin; Meropenem	IV	5	48	0.772941	1.75819	4.40413	23
13-6929957	Patient 55	day39-42	4	No_Ab	No_Ab	No_Ab			5	41	0.778245	2.27988	4.50949	85
13-6929955	Patient 55	day39-42	4	No_Ab	No_Ab	No_Ab			6	40	0.78757	2.25448	4.70743	69
13-6929528	Patient 2	day6-9	4	No_Ab	No_Ab	No_Ab			6	8	0.788248	1.93378	4.72251	31
13-6929527	Patient 2	day6-9	4	No_Ab	No_Ab	No_Ab			5	7	0.799112	2.06312	4.9779	32
13-6929605	Patient 25	day21-24	4	No_Ab	No_Ab	No_Ab			7	22	0.800463	2.04807	5.01161	32
13-6929893	Patient 52	day9-12	4	Combination	Ab	Ab&Af	Tazobactam; Anidulafungin;	IV	5	12	0.800636	2.50957	5.01595	70
13-6929949	Patient 55	day30-33	4	Single_Ab	Ab	Ab	Co-Amoxiclav	Oral	5	31	0.802521	2.41949	5.06382	81
13-6929736	Patient 38	day54-57	4	Anidulafungin	Antifungal	Af	Anidulafungin	IV	6	53	0.804781	1.83556	5.12244	19
13-6929953	Patient 55	day36-39	4	No_Ab	No_Ab	No_Ab			6	36	0.806998	2.42393	5.18129	87
13-6929835	Patient 46	day21-24	4	Combination	Ab	Ab	Ciprofloxacin; Tobramycin	Oral; IV	3	23	0.810236	2.22766	5.26969	43
13-6929649	Patient 36	day15-18	4	No_Ab	No_Ab	No_Ab			7	18	0.817626	2.31429	5.48325	35
13-6929927	Patient 55	day18-21	4	No_Ab	No_Ab	No_Ab			7	19	0.821332	2.53365	5.59696	84
13-6929902	Patient 54	day12-15	4	No_Ab	No_Ab	No_Ab			5	13	0.822789	2.32159	5.64301	63
13-6929743	Patient 46	day6-9	4	Single_Ab	Ab	Ab	Clarithromycin	IV	6	7	0.837464	2.37379	6.15249	54
13-6929707	Patient 45	day9-12	4	No_Ab	No_Ab	No_Ab			5	11	0.850331	2.48019	6.68142	61
13-6929742	Patient 46	day3-6	4	Combination	Ab	Ab	Tazobactam; Clarithromycin	IV	5	6	0.869116	2.55747	7.64035	58
13-6929782	Patient 46	day21-24	4	No_Ab	No_Ab	No_Ab			3	22	0.871651	2.52042	7.79125	44
13-6929920	Patient 57	day3-6	4	Single_Ab	Ab	Ab	Erythromycin	Oral	6	4	0.872161	2.58603	7.82233	46
13-6929558	Patient 10	day9-12	4	No_Ab	No_Ab	No_Ab			5	10	0.875034	2.59723	8.0022	49
13-6929751	Patient 46	day6-9	4	No_Ab	No_Ab	No_Ab			5	9	0.888025	2.49133	8.9306	39
13-6929746	Patient 46	day3-6	4	Tazobactam	Ab	Ab	Tazobactam	IV	5	4	0.888064	2.65872	8.93368	67
13-6929750	Patient 46	day9-12	4	No_Ab	No_Ab	No_Ab			5	10	0.893858	2.55	9.42132	40
13-6929896	Patient 51	day15-18	4	No_Ab	No_Ab	No_Ab			6	17	0.900387	2.73458	10.0389	43
13-6929573	Patient 24	day1-3	4	Combination	Ab	Ab&Af	Fluconazole; Tazobactam	IV	7	1	0.9068	2.79016	10.7296	56
13-6929759	Patient 46	day9-12	4	No_Ab	No_Ab	No_Ab			4	12	0.914177	2.78359	11.6518	45
13-6929529	Patient 2	day6-9	4	No_Ab	No_Ab	No_Ab			6	8	0.915223	2.79938	11.7956	50
13-6929830	Patient 49	day3-6	4	No_Ab	No_Ab	No_Ab			6	6	0.920956	3.16164	12.6512	69
13-6929827	Patient 49	day9-12	4	No_Ab	No_Ab	No_Ab			6	10	0.921309	3.21414	12.708	77
13-6929530	Patient 2	day9-12	4	No_Ab	No_Ab	No_Ab			5	10	0.940083	3.19995	16.6898	57
13-6929791	Patient 49	day6-9	4	No_Ab	No_Ab	No_Ab			6	7	0.95199	3.43206	20.8288	74
13-6929591	Patient 25	day12-15	5	No_Ab	No_Ab	No_Ab			7	15	0.121837	0.240948	1.13874	2
13-6929883	Patient 51	day12-15	5	Tazobactam	Ab	Ab	Tazobactam	IV	6	9	0.188138	0.565857	1.23174	45
13-6929885	Patient 51	day9-12	5	Tazobactam	Ab	Ab	Tazobactam	IV	6	8	0.234083	0.685409	1.30562	50
13-6929595	Patient 25	day15-18	5	No_Ab	No_Ab	No_Ab			7	16	0.270734	0.574698	1.37124	5
13-6929675	Patient 41	day39-42	5	No_Ab	No_Ab	No_Ab			5	41	0.342976	0.941285	1.52201	26
13-6929552	Patient 8	day9-12	5	Tazobactam	Ab	Ab	Tazobactam	IV	NA	12	0.589155	1.45051	2.43401	32
13-6929904	Patient 52	day15-18	5	Combination	Ab	Ab&Af	Tazobactam; Anidulafungin;	IV	6	16	0.59008	1.70333	2.4395	53
13-6929554	Patient 8	day12-15	5	No_Ab	No_Ab	No_Ab			5	14	0.59267	1.43268	2.45501	20
13-6929662	Patient 41	day30-33	5	Meropenem	Meropenem	Ab	Meropenem		6	31	0.609606	1.7202	2.56151	45
13-6929647	Patient 41	day15-18	5	Meropenem	Meropenem	Ab	Meropenem		4	18	0.684372	1.89678	3.16829	60
13-6929646	Patient 36	day15-18	5	No_Ab	No_Ab	No_Ab			7	17	0.716537	2.09381	3.5278	41
13-6929633	Patient 41	day9-12	5	Meropenem	Meropenem	Ab	Meropenem		6	11	0.75298	2.19466	4.04826	71
13-6929741	Patient 38	day57-60	5	No_Ab	No_Ab	No_Ab			6	59	0.78195	1.8139	4.58609	19
13-6929831	Patient 46	day24-27	5	Combination	Ab	Ab	Ciprofloxacin; Tobramycin	Oral; IV	2	26	0.785519	2.14131	4.66242	39
13-6929781	Patient 47	day3-6	5	Tazobactam	Ab	Ab	Tazobactam	IV	6	6	0.79276	2.27711	4.82533	51
13-6929608	Patient 31	day12-15	5	Combination+meropenem	Meropenem	Ab&Af	Fluconazole; Meropenem	IV	6	15	0.801293	2.15458	5.03253	42
13-6929681	Patient 38	day45-48	5	Anidulafungin	Antifungal	Af	Anidulafungin	IV	7	41	0.824669	1.9481	5.70351	17
13-6929944	Patient 55	day27-30	5	No_Ab	No_Ab	No_Ab			4	29	0.841969	2.56677	6.32786	86
13-6929915	Patient 54	day18-21	5	Tazobactam	Ab	Ab	Tazobactam	IV	4	20	0.843211	2.27394	6.37802	32
13-6929556	Patient 10	day3-6	5	No_Ab	No_Ab	No_Ab			6	8	0.848481	2.55864	6.59982	58
13-6929704	Patient 45	day6-9	5	Tazobactam	Ab	Ab	Tazobactam	IV	6	9	0.851271	2.51994	6.72363	62
13-6929553	Patient 10	day6-9	5	No_Ab	No_Ab	No_Ab			6	9	0.867697	2.66128	7.55838	62
13-6929891	Patient 51	day12-15	5	No_Ab	No_Ab	No_Ab			6	15	0.870472	2.56101	7.72035	42
13-6929583	Patient 25	day9-12	5	Meropenem	Meropenem	Ab	Meropenem	IV	6	10	0.872824	2.46321	7.86311	40
13-6929937	Patient 55	day24-27	5	Combination+meropenem	Meropenem	Ab	Co-Amoxiclav; meropenem	Oral	5	25	0.897648	2.93378	9.77025	91
13-6929926	Patient 57	day6-9	5	Single_Ab	Ab	Ab	Erythromycin	Oral	6	9	0.899042	2.76584	9.90512	63
13-6929783	Patient 47	day3-6	5	Tazobactam	Ab	Ab	Tazobactam	IV	7	5	0.910708	3.02595	11.1992	93
13-6929882	Patient 51	day9-12	5	No_Ab	No_Ab	No_Ab			7	11	0.924785	3.05666	13.2952	73
13-6929905	Patient 51	day18-21	5	No_Ab	No_Ab	No_Ab			5	21	0.930367	3.01671	14.3611	48
13-6929794	Patient 49	day6-9	5	No_Ab	No_Ab	No_Ab			7	8	0.947148	3.36472	18.9207	75
13-6929795	Patient 49	day6-9	5	No_Ab	No_Ab	No_Ab			6	8	0.949651	3.31814	19.8614	63
13-6929627	Patient 35	day9-12	6	Combination	Ab	Ab&Av	Co-Trimoxazole; Valganciclovir; Tazobactam	Oral; Oral, IV	4	12	0.259738	0.566022	1.35087	7
13-6929616	Patient 35	day6-9	6	Combination	Ab	Ab&Av	Co-Trimoxazole; Valganciclovir; Tazobactam	Oral; Oral, IV	7	7	0.558734	1.47643	2.26621	23
13-6929677	Patient 38	day42-45	6	Anidulafungin	Antifungal	Af	Anidulafungin	IV	7	38	0.738638	1.67975	3.82611	16
13-6929610	Patient 31	day12-15	6	Combination+meropenem	Meropenem	Ab&Af	Fluconazole; Meropenem	IV	6	14	0.766421	1.998	4.2812	36
13-6929676	Patient 38	day42-45	6	Anidulafungin	Antifungal	Af	Anidulafungin	IV	6	39	0.784227	1.8235	4.63449	16
13-6929678	Patient 38	day48-51	6	No_Ab	No_Ab	No_Ab			5	43	0.784917	1.81543	4.64937	15
13-6929629	Patient 36	day9-12	6	Tazobactam	Ab	Ab	Tazobactam	IV	7	12	0.788017	2.00432	4.71736	31
13-6929680	Patient 38	day45-48	6	Anidulafungin	Antifungal	Af	Anidulafungin	IV	6	40	0.790801	1.84214	4.78015	17
13-6929686	Patient 38	day48-51	6	Tazobactam	Ab	Ab	Tazobactam	IV	6	44	0.792411	1.84089	4.81722	16
13-6929644	Patient 36	day15-18	6	No_Ab	No_Ab	No_Ab			7	16	0.792928	2.19635	4.82924	32
13-6929691	Patient 45	day3-6	6	Tazobactam	Ab	Ab	Tazobactam	IV	6	6	0.807404	2.1035	5.19221	47
13-6929585	Patient 10	day1-3	6	Combination	Ab	Ab	Erythromycin; Tazobactam	PO; IV	4	2	0.812477	2.2226	5.33269	49
13-6929692	Patient 38	day48-51	6	Tazobactam	Ab	Ab	Tazobactam	IV	5	45	0.818602	1.94158	5.51274	17
13-6929613	Patient 35	day3-6	6	Combination	Ab	Ab&Av	Co-Trimoxazole; Valganciclovir; Tazobactam	Oral; Oral, IV	7	5	0.82544	2.33617	5.72867	28
13-6929911	Patient 54	day15-18	6	Tazobactam	Ab	Ab	Tazobactam	IV	4	17	0.840813	2.28223	6.28191	47
13-6929914	Patient 54	day18-21	6	Tazobactam	Ab	Ab	Tazobactam	IV	4	19	0.84302	2.22943	6.37024	50
13-6929912	Patient 54	day15-18	6	Tazobactam	Ab	Ab	Tazobactam	IV	4	18	0.843756	2.3471	6.40026	64
13-6929702	Patient 45	day9-12	6	Tazobactam	Ab	Ab	Tazobactam	IV	7	10	0.871955	2.5903	7.80974	63
13-6929551	Patient 10	day3-6	6	No_Ab	No_Ab	No_Ab			6	6	0.87915	2.8965	8.2747	63
13-6929659	Patient 37	day24-27	6	No_Ab	No_Ab	No_Ab			5	27	0.879646	2.66597	8.30886	52
13-6929612	Patient 35	day3-6	6	No_Ab	No_Ab	No_Ab			7	4	0.896605	2.81047	9.67169	50
13-6929901	Patient 54	day12-15	6	No_Ab	No_Ab	No_Ab			5	13	0.899178	2.73703	9.91849	64
13-6929802	Patient 47	day9-12	6	Tazobactam	Ab	Ab	Tazobactam	IV	7	10	0.93734	3.21804	15.9592	63
13-6929826	Patient 47	day6-9	6	Tazobactam	Ab	Ab	Tazobactam	IV	6	9	0.945686	3.28457	18.4116	66
13-6929589	Patient 25	day12-15	7	Meropenem	Meropenem	Ab	Meropenem	IV	7	14	0.00312365	0.012655	1.00313	3
13-6929586	Patient 25	day12-15	7	Meropenem	Meropenem	Ab	Meropenem	IV	6	13	0.018192	0.0577633	1.01853	5
13-6929582	Patient 25	day9-12	7	Meropenem	Meropenem	Ab	Meropenem	IV	6	11	0.394665	1.06967	1.65198	28
13-6929618	Patient 35	day6-9	7	Combination	Ab	Ab&Av	Co-Trimoxazole; Valganciclovir; Tazobactam	Oral; Oral, IV	6	8	0.49947	1.46668	1.99788	50
13-6929609	Patient 31	day9-12	7	Combination+meropenem	Meropenem	Ab&Af	Fluconazole; Meropenem	IV	6	12	0.677685	1.79899	3.10256	41
13-6929607	Patient 31	day12-15	7	No_Ab	No_Ab	No_Ab			7	15	0.72847	1.5916	3.68284	21
13-6929643	Patient 37	day12-15	7	Meropenem	Meropenem	Ab	Meropenem	IV	7	15	0.799038	2.20399	4.97606	27
13-6929696	Patient 45	day6-9	7	Tazobactam	Ab	Ab	Tazobactam	IV	6	7	0.821868	2.24062	5.61383	56
13-6929941	Patient 55	day27-30	7	No_Ab	No_Ab	No_Ab			4	28	0.829824	2.5232	5.87625	81
13-6929694	Patient 45	day6-9	7	Tazobactam	Ab	Ab	Tazobactam	IV	5	8	0.832828	2.37837	5.98186	58
13-6929611	Patient 31	day15-18	7	No_Ab	No_Ab	No_Ab			7	16	0.85071	2.09469	6.69838	24
13-6929935	Patient 55	day24-27	7	Single_Ab	Ab	Ab	Co-Amoxiclav	Oral	5	24	0.856182	2.64071	6.95322	85
13-6929630_1	Patient 36	day9-12	7	Tazobactam	Ab	Ab	Tazobactam	IV	7	11	0.865387	2.47071	7.42871	41
13-6929931	Patient 55	day21-24	7	No_Ab	No_Ab	No_Ab			5	21	0.897045	2.89074	9.71295	87
13-6929630	Patient 36	day9-12	7	Tazobactam	Ab	Ab	Tazobactam	IV	7	11	0.898256	2.66079	9.82856	47
13-6929526	Patient 2	day1-3	8	No_Ab	No_Ab	No_Ab			4	3	0.741339	1.84553	3.86607	29
13-6929650	Patient 37	day15-18	8	Meropenem	Meropenem	Ab	Meropenem	IV	6	17	0.837309	2.26439	6.14663	28
13-6929580	Patient 25	day6-9	8	Tazobactam	Ab	Ab	Tazobactam	IV	7	8	0.856662	2.5065	6.9765	58
13-6929934	Patient 59	day9-12	8	Single_Ab	Ab	Ab	Naseptin	cream	5	10	0.86253	2.27357	7.27429	44
13-6929524	Patient 2	day1-3	8	No_Ab	No_Ab	No_Ab			5	1	0.904978	2.79445	10.5238	46
13-6929925	Patient 55	day12-15	8	Tazobactam	Ab	Ab	Tazobactam	IV	6	13	0.913624	2.98895	11.5772	87
13-6929886	Patient 54	day1-3	9	Meropenem	Meropenem	Ab	Meropenem	IV	6	2	0.583767	1.80931	2.4025	65
13-6929672	Patient 38	day36-39	9	Anidulafungin	Antifungal	Af	Anidulafungin	IV	6	36	0.756556	1.68523	4.10771	13
13-6929917	Patient 55	day6-9	9	Tazobactam	Ab	Ab	Tazobactam		4	7	0.824583	2.61116	5.70071	81
13-6929525	Patient 2	day1-3	9	No_Ab	No_Ab	No_Ab			5	2	0.855581	2.54175	6.9243	35
13-6929657	Patient 37	day24-27	9	No_Ab	No_Ab	No_Ab			4	26	0.860495	2.5145	7.16822	49
13-6929577	Patient 25	day3-6	9	No_Ab	No_Ab	No_Ab			7	6	0.903503	2.71988	10.363	45
13-6929661	Patient 38	day30-33	10	Meropenem	Meropenem	Ab	Meropenem	IV	7	28	0.640016	1.28631	2.7779	10
13-6929542	Patient 8	day3-6	10	No_Ab	No_Ab	No_Ab			4	5	0.830954	2.56763	5.91556	53
13-6929539	Patient 8	day3-6	10	No_Ab	No_Ab	No_Ab			7	4	0.858204	2.63604	7.05237	48
13-6929543	Patient 8	day3-6	10	No_Ab	No_Ab	No_Ab			6	6	0.860003	2.39973	7.14303	38
13-6929943	Patient 59	day9-12	10	No_Ab	No_Ab	No_Ab			7	12	0.901999	2.64029	10.204	40
13-6929655	Patient 38	day24-27	11	No_Ab	No_Ab	No_Ab			7	23	0.0169107	0.0521938	1.0172	5
13-6929653	Patient 38	day21-24	11	Meropenem	Meropenem	Ab	Meropenem		7	21	0.148585	0.402475	1.17451	16
13-6929548	Patient 4	day9-12	11	Combination+meropenem	Meropenem	Ab	Flucoxacillin; Rofampicin; meropenem	IV	7	14	0.342721	0.820929	1.52142	15
13-6929651	Patient 38	day18-21	11	Meropenem	Meropenem	Ab	Meropenem		7	16	0.440468	0.976616	1.78721	15
13-6929614	Patient 36	day1-3	11	No_Ab	No_Ab	No_Ab			7	3	0.485597	1.16526	1.944	23
13-6929656	Patient 37	day21-24	11	No_Ab	No_Ab	No_Ab			5	24	0.894412	2.57572	9.47073	42
13-6929645	Patient 38	day15-18	11	No_Ab	No_Ab	No_Ab			6	14	0.896962	2.57838	9.70513	41
13-6929929	Patient 59	day3-6	11	Combination+meropenem	Meropenem	Ab	Meropenem; Naseptin	IV; cream	5	5	0.908025	2.87824	10.8725	72
13-6929638	Patient 37	day9-12	12	Tazobactam	Ab	Ab	Tazobactam	IV	7	12	0.898924	2.80261	9.89359	48
13-6929938	Patient 59	day6-9	12	Combination+meropenem	Meropenem	Ab	Meropenem; Naseptin	IV; cream	5	8	0.906786	2.87362	10.7281	73
13-6929648	Patient 38	day15-18	13	No_Ab	No_Ab	No_Ab			7	15	0.585968	1.43788	2.41527	22
13-6929664	Patient 38	day30-33	13	Combination+meropenem	Meropenem	Ab&Af	Meropenem; Anidulafungin	IV	6	30	0.653471	1.32985	2.88576	9
13-6929641	Patient 37	day9-12	13	Meropenem	Meropenem	Ab	Meropenem	IV	7	14	0.681852	1.88406	3.14319	39
13-6929642	Patient 38	day9-12	13	No_Ab	No_Ab	No_Ab			6	12	0.887441	2.64697	8.8842	60
13-6929537	Patient 4	day12-15	13	Combination	Ab	Ab	Flucoxacillin; Rofampicin; Erythromycin	IV; Oral	6	10	0.889636	2.61085	9.06096	37
13-6929628	Patient 37	day9-12	14	Tazobactam	Ab	Ab	Tazobactam	IV	5	10	0.919026	2.96952	12.3497	54
13-6929538	Patient 4	day9-12	15	Combination	Ab	Ab	Flucoxacillin; Rofampicin	IV	7	11	0.413107	1.17761	1.70389	37
13-6929545	Patient 4	day12-15	15	Combination	Ab	Ab	Flucoxacillin; Rofampicin	IV	7	13	0.415621	0.916746	1.71122	7
13-6929578	Patient 25	day6-9	15	Combination	Ab	Ab	Flucloxacillin; Tazobactam	IV	7	7	0.816672	2.2422	5.4547	37
13-6929535	Patient 4	day9-12	15	Combination	Ab	Ab	Flucoxacillin; Rofampicin; Erythromycin	IV; Oral	6	9	0.848554	2.24658	6.60302	27
13-6929639	Patient 37	day12-15	15	No_Ab	No_Ab	No_Ab			6	13	0.874964	2.64045	7.9977	43
13-6929541	Patient 4	day9-12	16	Combination	Ab	Ab	Flucoxacillin; Rofampicin	IV	7	12	0.569426	1.43753	2.32248	17
13-6929531	Patient 4	day3-6	17	Combination	Ab	Ab	Flucoxacillin; Rofampicin	IV	NA	5	0.88222	2.53806	8.49039	46
13-6929945	Patient 53		NA	No_Ab	No_Ab	No_Ab			5	51	0.454692	1.06227	1.83383	26
13-6929568	Patient 8	day6-9	NA	Combination	Ab	Ab	Erythromycin; Tazobactam	IV; Oral	6	8	0.673648	1.67322	3.06418	36
13-6929942	Patient 53		NA	No_Ab	No_Ab	No_Ab			5	49	0.698403	1.77063	3.31568	33
13-6929547	Patient 8	day6-9	NA	Erythromycin	Ab	Ab	Erythromycin	Oral	6	7	0.818454	2.25505	5.50825	43
13-6929936	Patient 53		NA	No_Ab	No_Ab	No_Ab			1	45	0.87294	2.43975	7.87031	30
13-6929932	Patient 53		NA	No_Ab	No_Ab	No_Ab			NA	35	0.881679	2.47688	8.45156	32
13-6929940	Patient 57		NA	No_Ab	No_Ab	No_Ab			6	18	0.900992	2.76228	10.1002	63
13-6929829	Patient 49		NA	No_Ab	No_Ab	No_Ab			NA	12	0.902181	3.06256	10.223	81
